# Progressive drought transcriptomics and co-expression framework in eggplant (*Solanum melongena* L.)

**DOI:** 10.64898/2026.02.21.706950

**Authors:** Matteo Martina, Cristina Morabito, Andrea Moglia, Anna Maria Milani, Lorenzo Barchi, Alberto Acquadro, Cinzia Comino, Francesca Secchi, Ezio Portis

## Abstract

Drought is a major constraint for eggplant productivity in Mediterranean and semi-arid environments, yet stage-specific molecular features that distinguish tolerant and sensitive genotypes under progressive water deficit remain limited. Here, we profiled drought responses in two contrasting eggplant (Solanum melongena L.) genotypes from the G2P-SOL core collection, integrating physiology and transcriptomics to resolve genotype-dependent programs at moderate and severe stress. Physiological measurements confirmed divergent drought performance, with the tolerant genotype ‘Berenjena de rabo largo’ (GPE020510) maintaining water status and stomatal function longer than the sensitive genotype ‘Qianzi’ (GPE008940). RNA-seq revealed strong transcriptional reprogramming in both genotypes, but with distinct timing and functional priorities across stress transitions. At moderate stress, tolerance was associated with early ABA-centred regulatory control and dehydration protection (including ABI5, TAS14 and LEA/dehydrin-related loci), coupled to transport and redox homeostasis and repression of growth-associated outputs. In contrast, the sensitive genotype showed prominent early regulatory and RNA/protein-turnover signatures alongside weaker representation of cuticle/barrier and chloroplast/light-management functions. Under severe stress, the sensitive genotype shifted toward a broad high-maintenance state enriched in remodeling, detoxification and transporter activity, whereas the tolerant genotype displayed a more targeted adjustment featuring plastid photoprotection, proteostasis and selective metabolic reconfiguration. Co-expression network analysis supported this stage-resolved model by identifying modules and hub genes with contrasting temporal trajectories between genotypes, linking earlier coordinated regulatory/membrane-trafficking and plastid/redox tuning to drought tolerance. Overall, these results indicate that eggplant drought resilience is associated with genotype-specific coordination and timing of protective programs superimposed on a shared basal stress response, and they provide prioritized candidate pathways and genes for functional validation and breeding.
