## Supplemental Table 1 for "Progressive drought transcriptomics and co-expression framework in eggplant (*Solanum melongena* L.)"

### Sheet: HubGenes
Hub genes of the identified expression modules
module	geneID	kME	description
blue	SMEL5_07g000280	0.991336	Similar to XP_016579646.1: 60S ribosomal protein L10-like isoform X2 (Capsicum annuum)
blue	SMEL5_04g021520	0.989324	Similar to XP_049390652.1: zingipain-2 (Solanum stenotomum)
blue	SMEL5_06g008410	0.988823	Similar to XP_006353401.1: PREDICTED: probable sodium-coupled neutral amino acid transporter 6 (Solanum tuberosum)
blue	SMEL5_03g022880	0.988382	Similar to XP_015067975.1: cell division cycle protein 48 homolog isoform X1 (Solanum pennellii)
blue	SMEL5_10g012140	0.988103	Similar to XP_006363240.1: PREDICTED: protein vip1-like isoform X2 (Solanum tuberosum)
blue	SMEL5_07g001080	0.987075	Similar to XP_055822970.1: cytochrome P450 CYP72A219-like (Solanum dulcamara)
blue	SMEL5_12g006490	0.986257	Similar to XP_015058978.1: heat shock 70 kDa protein 7%2C chloroplastic-like (Solanum pennellii)
blue	SMEL5_04g018760	0.984761	Protein of unknown function
blue	SMEL5_01g011740	0.984669	Similar to XP_009771591.1: PREDICTED: serine/arginine-rich splicing factor SR30 isoform X1 (Nicotiana sylvestris)
blue	SMEL5_09g003470	0.982533	Similar to XP_019250347.1: PREDICTED: L-ascorbate peroxidase 2%2C cytosolic (Nicotiana attenuata)
blue	SMEL5_06g015320	0.982324	Similar to GMN40826.1: hypothetical protein TIFTF001_010056 (Ficus carica)
blue	SMEL5_08g023590	0.981835	Similar to XP_049377386.1: V-type proton ATPase subunit E-like (Solanum stenotomum)
blue	SMEL5_02g016020	0.981486	Similar to XP_055804054.1: autophagy-related protein 8C-like (Solanum dulcamara)
blue	SMEL5_01g025720	0.981067	Similar to XP_055815169.1: endo-1%2C3%3B1%2C4-beta-D-glucanase-like (Solanum dulcamara)
blue	SMEL5_02g018270	0.981057	Similar to XP_034889828.1: syntaxin-binding protein 5-like (Populus alba)
blue	SMEL5_05g018510	0.981034	Similar to XP_055810648.1: amino acid permease 6-like (Solanum dulcamara)
blue	SMEL5_01g025290	0.980823	Similar to XP_055818102.1: nuclear transcription factor Y subunit C-9-like isoform X1 (Solanum dulcamara)
blue	SMEL5_09g010950	0.980571	Similar to XP_047253026.1: abasic site processing protein YoqW (Capsicum annuum)
blue	SMEL5_03g017870	0.979771	Similar to XP_055826553.1: homeobox-leucine zipper protein ATHB-7-like (Solanum dulcamara)
blue	SMEL5_05g010420	0.979687	Similar to XP_016569729.1: plasma membrane ATPase 1 isoform X1 (Capsicum annuum)
blue	SMEL5_11g024680	0.979523	Similar to XP_007162154.1: hypothetical protein PHAVU_001G128900g (Phaseolus vulgaris)
blue	SMEL5_08g024100	0.979226	Similar to XP_004245510.1: UDP-glucose 4-epimerase GEPI48 (Solanum lycopersicum)
blue	SMEL5_10g011170	0.977773	Similar to XP_007155371.1: hypothetical protein PHAVU_003G195600g (Phaseolus vulgaris)
blue	SMEL5_02g020190	0.977541	Similar to XP_016560687.2: abscisic acid and environmental stress-inducible protein TAS14 (Capsicum annuum)
blue	SMEL5_08g007430	0.976949	Similar to XP_006356878.1: PREDICTED: calcyclin-binding protein-like (Solanum tuberosum)
blue	SMEL5_04g012960	0.976859	Similar to XP_049389930.1: abscisic stress-ripening protein 2 (Solanum stenotomum)
blue	SMEL5_07g001120	0.976692	Similar to XP_049414256.1: eukaryotic peptide chain release factor subunit 1-3-like (Solanum stenotomum)
blue	SMEL5_07g001830	0.976671	Similar to XP_006343636.2: PREDICTED: UPF0057 membrane protein At4g30660-like (Solanum tuberosum)
blue	SMEL5_01g016490	0.976193	Similar to XP_049410453.1: desiccation protectant protein Lea14 homolog (Solanum stenotomum)
blue	SMEL5_04g006290	0.976021	Similar to XP_055808297.1: ATG8-interacting protein 1-like (Solanum dulcamara)
brown	SMEL5_09g018830	0.992037	Similar to NP_001234589.1: GDP-mannose 3'%2C5'-epimerase (Solanum lycopersicum)
brown	SMEL5_10g025240	0.99172	Similar to XP_055807176.1: NADPH-dependent thioredoxin reductase 3-like (Solanum dulcamara)
brown	SMEL5_10g004210	0.990888	Similar to XP_055802379.1: phosphatidylglycerophosphate phosphatase 1%2C chloroplastic/mitochondrial-like (Solanum dulcamara)
brown	SMEL5_03g030970	0.99047	Similar to XP_015162273.1: PREDICTED: D-glycerate 3-kinase%2C chloroplastic (Solanum tuberosum)
brown	SMEL5_01g035620	0.989306	Similar to XP_006348536.1: PREDICTED: sterol 14-demethylase (Solanum tuberosum)
brown	SMEL5_09g000310	0.98898	Similar to PSS01597.1: Porphobilinogen deaminase (Actinidia chinensis var. chinensis)
brown	SMEL5_11g003170	0.988915	Similar to XP_019256988.1: PREDICTED: protein CURVATURE THYLAKOID 1B%2C chloroplastic-like (Nicotiana attenuata)
brown	SMEL5_05g003550	0.988215	Similar to XP_049366376.1: sedoheptulose-1%2C7-bisphosphatase%2C chloroplastic isoform X2 (Solanum verrucosum)
brown	SMEL5_05g016010	0.987646	Similar to PSS11302.1: Pentatricopeptide repeat-containing protein (Actinidia chinensis var. chinensis)
brown	SMEL5_08g017200	0.987552	Similar to XP_049376232.1: plastidal glycolate/glycerate translocator 1%2C chloroplastic (Solanum stenotomum)
brown	SMEL5_01g036790	0.987455	Similar to XP_055818896.1: digalactosyldiacylglycerol synthase 1%2C chloroplastic-like (Solanum dulcamara)
brown	SMEL5_09g013820	0.987099	Similar to XP_055813194.1: glutathione reductase%2C chloroplastic (Solanum dulcamara)
brown	SMEL5_05g009440	0.986723	Similar to XP_059318434.1: GCN5-related N-acetyltransferase 6%2C chloroplastic isoform X1 (Lycium ferocissimum)
brown	SMEL5_05g007660	0.986303	Similar to XP_055811453.1: UDP-glycosyltransferase 86A1-like (Solanum dulcamara)
brown	SMEL5_10g022300	0.986288	Similar to XP_006339097.1: PREDICTED: carotene epsilon-monooxygenase%2C chloroplastic (Solanum tuberosum)
brown	SMEL5_11g022050	0.985805	Similar to XP_004229502.1: isoleucine--tRNA ligase%2C chloroplastic/mitochondrial (Solanum lycopersicum)
brown	SMEL5_03g019040	0.98563	Similar to XP_049349096.1: RNA polymerase sigma factor sigA-like (Solanum verrucosum)
brown	SMEL5_03g024890	0.985469	Similar to XP_055825590.1: calcium sensing receptor%2C chloroplastic (Solanum dulcamara)
brown	SMEL5_01g034000	0.984702	Similar to XP_022898954.1: zeaxanthin epoxidase%2C chloroplastic (Olea europaea var. sylvestris)
brown	SMEL5_02g023970	0.984462	Similar to XP_015065989.1: protein IN CHLOROPLAST ATPASE BIOGENESIS%2C chloroplastic-like (Solanum pennellii)
brown	SMEL5_06g027300	0.98413	Similar to PSS09476.1: Large delta antigen like (Actinidia chinensis var. chinensis)
brown	SMEL5_02g001050	0.983951	Similar to XP_006345301.1: PREDICTED: myosin-1 (Solanum tuberosum)
brown	SMEL5_09g012120	0.983933	Similar to XP_015087899.1: protein LOW PSII ACCUMULATION 1%2C chloroplastic (Solanum pennellii)
brown	SMEL5_11g003180	0.983806	Similar to XP_006353184.1: PREDICTED: putative surface protein SACOL0050 isoform X1 (Solanum tuberosum)
brown	SMEL5_04g020510	0.983644	Similar to XP_055834970.1: J domain-containing protein required for chloroplast accumulation response 1 (Solanum dulcamara)
brown	SMEL5_10g017470	0.982621	Similar to XP_049403086.1: ribulose-1%2C5 bisphosphate carboxylase/oxygenase large subunit N-methyltransferase%2C chloroplastic-like (Solanum stenotomum)
brown	SMEL5_01g027120	0.982615	Similar to XP_055818284.1: divinyl chlorophyllide a 8-vinyl-reductase%2C chloroplastic (Solanum dulcamara)
brown	SMEL5_05g005070	0.982277	Similar to XP_055811232.1: UDP-glycosyltransferase 92A1-like (Solanum dulcamara)
brown	SMEL5_03g021170	0.982236	Similar to XP_049359507.1: thylakoid lumenal 17.9 kDa protein%2C chloroplastic (Solanum verrucosum)
brown	SMEL5_07g020950	0.982139	Similar to XP_055824683.1: 50S ribosomal protein L24%2C chloroplastic (Solanum dulcamara)
greenyellow	SMEL5_08g014220	0.970338	Similar to XP_049377201.1: aspartyl protease AED1-like (Solanum stenotomum)
greenyellow	SMEL5_11g026670	0.968768	Similar to XP_049354331.1: LRR receptor-like serine/threonine-protein kinase EFR (Solanum verrucosum)
greenyellow	SMEL5_08g014230	0.964311	Similar to XP_055820728.1: aspartyl protease AED1-like (Solanum dulcamara)
greenyellow	SMEL5_11g025890	0.963687	Similar to XP_055802682.1: receptor kinase-like protein Xa21 (Solanum dulcamara)
greenyellow	SMEL5_01g021590	0.9634	Similar to XP_009792330.1: PREDICTED: X-linked retinitis pigmentosa GTPase regulator-interacting protein 1-like (Nicotiana sylvestris)
greenyellow	SMEL5_08g024050	0.963189	Similar to PSS11308.1: Nipped-B-like protein (Actinidia chinensis var. chinensis)
greenyellow	SMEL5_04g015140	0.96263	Similar to XP_049390812.1: MDIS1-interacting receptor like kinase 2-like (Solanum stenotomum)
greenyellow	SMEL5_03g003350	0.962002	Similar to XP_016571702.1: protein HYPER-SENSITIVITY-RELATED 4 (Capsicum annuum)
greenyellow	SMEL5_02g010440	0.96176	Similar to XP_015166633.1: PREDICTED: cationic amino acid transporter 1-like (Solanum tuberosum)
greenyellow	SMEL5_09g001710	0.96106	Similar to XP_015087496.1: exonuclease 1-like (Solanum pennellii)
greenyellow	SMEL5_06g001890	0.960412	Similar to XP_049409603.1: receptor-like protein Cf-9 homolog isoform X1 (Solanum stenotomum)
greenyellow	SMEL5_10g014910	0.958506	Similar to XP_027772790.1: WAS protein family homolog DDB_G0292878-like isoform X2 (Solanum pennellii)
greenyellow	SMEL5_04g015080	0.957236	Similar to XP_019069172.1: MDIS1-interacting receptor like kinase 2-like (Solanum lycopersicum)
greenyellow	SMEL5_03g006450	0.956736	Similar to XP_015076272.1: sugar transport protein 14-like (Solanum pennellii)
greenyellow	SMEL5_06g012320	0.954287	Similar to XP_055831338.1: calmodulin calcium-dependent NAD kinase (Solanum dulcamara)
greenyellow	SMEL5_08g024040	0.95405	Similar to PSS11308.1: Nipped-B-like protein (Actinidia chinensis var. chinensis)
greenyellow	SMEL5_01g007190	0.953653	Similar to XP_055816187.1: protein DA1-like (Solanum dulcamara)
greenyellow	SMEL5_05g008830	0.953102	Similar to XP_055807935.1: ribonuclease 3-like protein 3 (Solanum dulcamara)
greenyellow	SMEL5_03g005560	0.951132	Similar to XP_049361156.1: probable LRR receptor-like serine/threonine-protein kinase At3g47570 (Solanum verrucosum)
greenyellow	SMEL5_11g026450	0.946914	Similar to XP_049354341.1: receptor kinase-like protein Xa21 (Solanum verrucosum)
greenyellow	SMEL5_10g004390	0.946895	Similar to XP_055801416.1: heavy metal-associated isoprenylated plant protein 12-like (Solanum dulcamara)
greenyellow	SMEL5_07g016780	0.945381	Similar to XP_055823957.1: G-type lectin S-receptor-like serine/threonine-protein kinase SD2-5 (Solanum dulcamara)
greenyellow	SMEL5_01g021630	0.942352	Similar to XP_055817777.1: protein VACUOLELESS GAMETOPHYTES (Solanum dulcamara)
greenyellow	SMEL5_09g003580	0.942148	Similar to XP_016542458.1: probable serine/threonine-protein kinase PBL7 (Capsicum annuum)
greenyellow	SMEL5_10g002620	0.940736	Similar to XP_027772790.1: WAS protein family homolog DDB_G0292878-like isoform X2 (Solanum pennellii)
greenyellow	SMEL5_11g008050	0.939761	Similar to XP_049354353.1: probable LRR receptor-like serine/threonine-protein kinase At3g47570 (Solanum verrucosum)
greenyellow	SMEL5_12g008710	0.939121	Similar to XP_049380660.1: protein NLP7-like (Solanum stenotomum)
greenyellow	SMEL5_06g006200	0.938528	Similar to PSS10077.1: Porin QuiX like (Actinidia chinensis var. chinensis)
greenyellow	SMEL5_07g017210	0.936737	Similar to XP_055823480.1: heat stress transcription factor A-4c-like (Solanum dulcamara)
greenyellow	SMEL5_11g025750	0.930988	Similar to XP_049354341.1: receptor kinase-like protein Xa21 (Solanum verrucosum)
lightyellow	SMEL5_08g024440	0.977374	Similar to GMN27908.1: hypothetical protein TIFTF001_001844 (Ficus carica)
lightyellow	SMEL5_03g001370	0.966442	Similar to XP_055820436.1: mediator of RNA polymerase II transcription subunit 10b-like (Solanum dulcamara)
lightyellow	SMEL5_11g021620	0.956257	Similar to XP_055801427.1: ubiquitin-conjugating enzyme E2 variant 1B-like (Solanum dulcamara)
lightyellow	SMEL5_09g004490	0.949688	Similar to XP_049407789.1: ras-related protein RABE1a (Solanum stenotomum)
lightyellow	SMEL5_12g003930	0.933911	Similar to XP_055807489.1: SKP1-like protein 1B (Solanum dulcamara)
lightyellow	SMEL5_10g003070	0.930065	Similar to PSS16113.1: Ubiquitin and WLM domain-containing metalloprotease (Actinidia chinensis var. chinensis)
lightyellow	SMEL5_06g024510	0.928501	Similar to XP_049409739.1: DNA-directed RNA polymerase II subunit 4 (Solanum stenotomum)
lightyellow	SMEL5_02g010910	0.920786	Similar to XP_055806080.1: kxDL motif-containing protein LO9-177 (Solanum dulcamara)
lightyellow	SMEL5_03g005140	0.919499	Similar to PSR95217.1: General vesicular transport factor p115 like (Actinidia chinensis var. chinensis)
lightyellow	SMEL5_12g011140	0.907436	Similar to XP_055834028.1: nudix hydrolase 9 isoform X1 (Solanum dulcamara)
lightyellow	SMEL5_04g006610	0.905646	Similar to XP_049400442.1: MADS-box protein SOC1-like isoform X1 (Solanum stenotomum)
lightyellow	SMEL5_04g012050	0.890787	Similar to XP_055836010.1: B3 domain-containing protein REM8-like (Solanum dulcamara)
lightyellow	SMEL5_02g014660	0.882133	Similar to XP_006347129.1: PREDICTED: eukaryotic translation initiation factor 3 subunit J-A (Solanum tuberosum)
lightyellow	SMEL5_01g034030	0.875955	Similar to XP_055818788.1: BTB/POZ and MATH domain-containing protein 4-like (Solanum dulcamara)
lightyellow	SMEL5_04g001290	0.87426	Similar to XP_016545523.1: protein CWC15 homolog (Capsicum annuum)
lightyellow	SMEL5_06g004830	0.862433	Similar to XP_049409501.1: DNA-directed RNA polymerase II subunit RPB7 (Solanum stenotomum)
lightyellow	SMEL5_11g024200	0.856498	Similar to XP_006364432.1: PREDICTED: protein GDAP2 homolog (Solanum tuberosum)
lightyellow	SMEL5_06g001340	0.853614	Similar to NP_001315198.1: WRKY transcription factor 21 (Solanum lycopersicum)
lightyellow	SMEL5_08g004410	0.852506	Similar to XP_015083139.1: ER membrane protein complex subunit 4 (Solanum pennellii)
lightyellow	SMEL5_12g003340	0.842711	Similar to XP_015061366.1: eukaryotic translation initiation factor 5A-4 (Solanum pennellii)
lightyellow	SMEL5_07g011340	0.837977	Similar to XP_015082791.1: protein NOI4 (Solanum pennellii)
lightyellow	SMEL5_02g006000	0.833642	Similar to XP_049371766.1: E3 ubiquitin-protein ligase CIP8-like (Solanum verrucosum)
lightyellow	SMEL5_01g010460	0.825953	Similar to XP_006344806.1: PREDICTED: pyrrolidone-carboxylate peptidase isoform X1 (Solanum tuberosum)
lightyellow	SMEL5_06g024030	0.821759	Similar to XP_019228866.1: PREDICTED: probable glutathione peroxidase 2 (Nicotiana attenuata)
lightyellow	SMEL5_10g010380	0.820055	Similar to XP_009600804.1: protein yippee-like (Nicotiana tomentosiformis)
lightyellow	SMEL5_03g022470	0.819463	Similar to PSS07736.1: Arf-GAP with Rho-GAP domain%2C ANK repeat and PH domain-containing protein (Actinidia chinensis var. chinensis)
lightyellow	SMEL5_03g016740	0.814719	Similar to XP_015067653.1: myosin IB heavy chain (Solanum pennellii)
lightyellow	SMEL5_12g003920	0.810904	Similar to XP_055807489.1: SKP1-like protein 1B (Solanum dulcamara)
lightyellow	SMEL5_01g015460	0.809529	Similar to XP_027772406.1: ORM1-like protein 3 isoform X2 (Solanum pennellii)
lightyellow	SMEL5_09g001100	0.807443	Similar to XP_049407027.1: iron-sulfur assembly protein IscA-like 1%2C mitochondrial (Solanum stenotomum)
red	SMEL5_07g022940	0.987665	Similar to XP_055824109.1: WEB family protein At5g55860 (Solanum dulcamara)
red	SMEL5_09g000910	0.987607	Similar to XP_049360397.1: probable purple acid phosphatase 20 (Solanum verrucosum)
red	SMEL5_05g018940	0.980377	Similar to XP_015061093.1: low-temperature-induced cysteine proteinase (Solanum pennellii)
red	SMEL5_10g010300	0.975193	Similar to XP_055826744.1: proline transporter 2-like (Solanum dulcamara)
red	SMEL5_05g023540	0.963322	Similar to XP_060174028.1: acetate--CoA ligase CCL3 (Lycium barbarum)
red	SMEL5_08g004510	0.963211	Similar to XP_055821915.1: histidine decarboxylase-like (Solanum dulcamara)
red	SMEL5_04g017530	0.962908	Similar to XP_049365119.1: G-type lectin S-receptor-like serine/threonine-protein kinase At4g27290 isoform X2 (Solanum verrucosum)
red	SMEL5_09g003130	0.958086	Similar to XP_027775241.1: probable E3 ubiquitin-protein ligase RHG1A (Solanum pennellii)
red	SMEL5_11g021070	0.958001	Similar to PSR91083.1: Glycoprotein gp2 precursor (Actinidia chinensis var. chinensis)
red	SMEL5_09g002410	0.957377	Similar to XP_006354366.1: PREDICTED: zinc finger protein 593 (Solanum tuberosum)
red	SMEL5_10g004680	0.955905	Similar to XP_004251842.1: histone H2B-like isoform X1 (Solanum lycopersicum)
red	SMEL5_01g037270	0.955263	Similar to XP_055818961.1: ETHYLENE INSENSITIVE 3-like 3 protein (Solanum dulcamara)
red	SMEL5_07g024000	0.955035	Similar to XP_016581539.1: ubiquitin-NEDD8-like protein RUB2 (Capsicum annuum)
red	SMEL5_03g016610	0.948826	Similar to XP_055825538.1: G-type lectin S-receptor-like serine/threonine-protein kinase At5g24080 isoform X2 (Solanum dulcamara)
red	SMEL5_01g021290	0.948701	Similar to XP_006359128.1: PREDICTED: non-specific lipid-transfer protein 4.1-like (Solanum tuberosum)
red	SMEL5_01g021840	0.948376	Similar to XP_055817806.1: probable glutathione S-transferase (Solanum dulcamara)
red	SMEL5_09g015520	0.94797	Similar to XP_055813341.1: protein VAPYRIN-LIKE-like (Solanum dulcamara)
red	SMEL5_09g008740	0.946258	Similar to XP_049352569.1: tryptamine 5-hydroxylase-like (Solanum verrucosum)
red	SMEL5_02g023540	0.945247	Similar to XP_055803210.1: probable esterase KAI2 (Solanum dulcamara)
red	SMEL5_09g023590	0.944493	Similar to XP_015169614.1: PREDICTED: glycine-rich protein HC1-like isoform X2 (Solanum tuberosum)
red	SMEL5_06g016990	0.943137	Similar to XP_055831854.1: putative methylesterase 12%2C chloroplastic (Solanum dulcamara)
red	SMEL5_11g006740	0.941958	Similar to XP_049387341.1: uricase-2 isozyme 1 (Solanum stenotomum)
red	SMEL5_09g007760	0.939052	Similar to PSS18203.1: Flagellin (Actinidia chinensis var. chinensis)
red	SMEL5_11g026790	0.93761	Similar to XP_006346747.1: PREDICTED: ATP-dependent 6-phosphofructokinase 5%2C chloroplastic-like (Solanum tuberosum)
red	SMEL5_05g024330	0.936487	Similar to XP_009768570.1: PREDICTED: ADP%2CATP carrier protein%2C mitochondrial-like (Nicotiana sylvestris)
red	SMEL5_11g025010	0.936454	Similar to XP_049354160.1: heat stress transcription factor B-3 (Solanum verrucosum)
red	SMEL5_12g003410	0.935986	Similar to XP_055802013.1: anthranilate synthase beta subunit 1%2C chloroplastic-like (Solanum dulcamara)
red	SMEL5_01g017510	0.935614	Similar to XP_049388116.1: (+)-neomenthol dehydrogenase-like isoform X1 (Solanum stenotomum)
red	SMEL5_11g002910	0.935448	Similar to XP_055829028.1: nicotinamidase 1 (Solanum dulcamara)
red	SMEL5_04g005940	0.933546	Similar to XP_059302780.1: osmotin-like protein OSML13 (Lycium ferocissimum)
salmon	SMEL5_01g006780	0.981152	Similar to XP_055814830.1: RING-H2 finger protein ATL54-like (Solanum dulcamara)
salmon	SMEL5_06g000170	0.961238	Similar to NP_001352577.1: gibberellin receptor GID1b-2 (Solanum lycopersicum)
salmon	SMEL5_05g015100	0.951723	Similar to XP_006366156.2: PREDICTED: 3-oxoacyl-[acyl-carrier-protein] reductase FabG-like%2C partial (Solanum tuberosum)
salmon	SMEL5_01g004620	0.950857	Similar to XP_059314000.1: scopoletin glucosyltransferase-like (Lycium ferocissimum)
salmon	SMEL5_08g000960	0.950175	Similar to XP_055819665.1: non-specific lipid transfer protein GPI-anchored 7-like (Solanum dulcamara)
salmon	SMEL5_01g002750	0.94938	Similar to XP_049403910.1: universal stress protein PHOS34 (Solanum stenotomum)
salmon	SMEL5_05g015090	0.945177	Similar to XP_055820019.1: cytochrome P450 71AU50-like (Solanum dulcamara)
salmon	SMEL5_04g012080	0.941778	Similar to XP_006356275.1: PREDICTED: pathogen-related protein-like isoform X1 (Solanum tuberosum)
salmon	SMEL5_09g000590	0.939205	Similar to PSS15922.1: Serine/arginine-rich SC35-like splicing factor (Actinidia chinensis var. chinensis)
salmon	SMEL5_02g001950	0.937391	Similar to XP_055806004.1: WRKY transcription factor 6-like (Solanum dulcamara)
salmon	SMEL5_05g015080	0.932334	Similar to XP_055820019.1: cytochrome P450 71AU50-like (Solanum dulcamara)
salmon	SMEL5_07g012180	0.930008	Similar to XP_055824511.1: cytochrome b561 and DOMON domain-containing protein At5g47530-like (Solanum dulcamara)
salmon	SMEL5_09g001350	0.929009	Similar to XP_006341161.1: PREDICTED: PAN domain-containing protein At5g03700 (Solanum tuberosum)
salmon	SMEL5_06g025690	0.921806	Similar to XP_055832522.1: lysM domain receptor-like kinase 3 (Solanum dulcamara)
salmon	SMEL5_10g003810	0.920909	Similar to XP_006350049.1: PREDICTED: E3 ubiquitin-protein ligase RMA1H1-like (Solanum tuberosum)
salmon	SMEL5_03g005400	0.919502	Similar to XP_049356836.1: probable carboxylesterase 120 (Solanum verrucosum)
salmon	SMEL5_10g016480	0.919411	Similar to XP_055809898.1: putative methylesterase 11%2C chloroplastic isoform X1 (Solanum dulcamara)
salmon	SMEL5_03g022320	0.918367	Similar to XP_006344486.1: PREDICTED: high-affinity nitrate transporter 3.2-like (Solanum tuberosum)
salmon	SMEL5_05g015120	0.916708	Similar to XP_055833650.1: delta(12)-fatty-acid desaturase FAD2-like (Solanum dulcamara)
salmon	SMEL5_12g002040	0.915411	Similar to XP_055801544.1: putative transcription factor bHLH041 (Solanum dulcamara)
salmon	SMEL5_08g010960	0.915163	Similar to XP_004246170.1: receptor-like protein 9DC3 isoform X1 (Solanum lycopersicum)
salmon	SMEL5_03g033300	0.914302	Similar to XP_006342886.1: PREDICTED: RING-H2 finger protein ATL60-like (Solanum tuberosum)
salmon	SMEL5_05g015050	0.912806	Similar to XP_006366156.2: PREDICTED: 3-oxoacyl-[acyl-carrier-protein] reductase FabG-like%2C partial (Solanum tuberosum)
salmon	SMEL5_12g008400	0.91111	Similar to PSR86849.1: Scaffold attachment factor like (Actinidia chinensis var. chinensis)
salmon	SMEL5_05g015040	0.90934	Similar to XP_055819932.1: cytochrome P450 71AU50-like (Solanum dulcamara)
salmon	SMEL5_07g011920	0.906273	Similar to XP_006363009.1: PREDICTED: dehydrogenase/reductase SDR family member 4 (Solanum tuberosum)
salmon	SMEL5_09g023210	0.903029	Similar to XP_049388122.1: UDP-glycosyltransferase 75C1-like (Solanum stenotomum)
salmon	SMEL5_01g010980	0.895906	Similar to XP_049351924.1: nicotianamine synthase (Solanum verrucosum)
salmon	SMEL5_01g036930	0.892776	Similar to XP_015071653.1: syntaxin-121-like (Solanum pennellii)
salmon	SMEL5_06g003560	0.892254	Similar to XP_055832801.1: protein EIN6 ENHANCER isoform X1 (Solanum dulcamara)
